# TCRAD: An End-to-End Framework for Antigen-Targeted T Cell Receptor Design

**DOI:** 10.64898/2026.01.21.700513

**Authors:** Chenao Li, Yaochi Guo, Xin Guan, Hui Chen, Yong Zhang, Pengyuan Yang, Jizhong Lou

**Affiliations:** State Key Laboratory of Epigenetic Regulation and Intervention, CAS Center for Excellence in Biomacromolecules, Institute of Biophysics, Chinese Academy of Sciences, Beijing 100101, China; University of Chinese Academy of Sciences, Beijing 100049, China

## Abstract

Understanding and engineering T-cell receptor (TCR) specificity is central to personalized immunotherapy and antigen discovery. However, while antigen-conditioned TCR design approaches have begun to emerge, most frameworks still focus on scoring candidate TCR–pMHC pairs, and achieving high hit rates in designing functional, target-reactive TCRs remains a key bottleneck. Here, we present TCRAD, a deep learning pipeline that performs de novo design of TCR CDR3β sequences conditioned on antigenic peptides. TCRAD comprises three modules: Sequence Generation, Sequence Filtration, and Structure Prediction. TCRAD can effectively generate antigen-specific CDR3β sequences, discriminate functional binders with high accuracy, and predict bound and unbound structures with performance comparable to or exceeding state-of-art methods. Experimental validation using the 1G4/NY-ESO-1 system demonstrated that the model can design novel functional TCRs capable of surface expression, specific pMHC binding, and that 17.2% candidates (5 of 29) elicit antigen-induced activation. Together, these results establish TCRAD as a powerful framework for TCR sequence design, offering a scalable path toward rational engineering of antigen-specific TCRs for cancer immunotherapy, vaccine development, and personalized immunotherapeutics.
