## Supplementary material for "TCRAD: An End-to-End Framework for Antigen-Targeted T Cell Receptor Design": Table S2

CDR3	clsf	dis
---CASSIGGSYEQYF----	0.8584774136543274	0.015313155017793179
---CASSIGGAYEQYF----	0.8721172213554382	0.038946278393268585
---CASSIGGGYEQYF----	0.8898328542709351	0.051191747188568115
---CASSIGGGDEQYF----	0.8292580842971802	9.988163219531998e-05
---CASSIGGADTQYF----	0.8144843578338623	8.144582534441724e-05
---CASSIGGADEQYF----	0.9030237197875977	7.3025374149438e-05
---CASSIGGTGEQYF----	0.840839147567749	0.016414223238825798
---CASSIGGTGTQYF----	0.8341949582099915	0.0009489927906543016
---CASSIRGTDTQYF----	0.9924788475036621	2.3964405045262538e-05
---CASSIRGGDTQYF----	0.994922935962677	4.078778511029668e-05
---CASSIRGGDEQYF----	0.997443437576294	3.3996115234913304e-05
---CASSIRGADTQYF----	0.9967743754386902	2.9971870389999822e-05
---CASSIRGADEQYF----	0.9980447292327881	3.6504985473584384e-05
---CASSIRGSYEQYF----	0.9981756210327148	0.00012734407209791243
---CASSIRGGYEQYF----	0.998383641242981	0.000131050415802747
---CASSIRGAYEQYF----	0.9978768825531006	0.00018218324112240225
---CASSIRGGGEQYF----	0.9965333938598633	8.49770731292665e-05
---CASSIRGGGTQYF----	0.9944479465484619	0.0001318724825978279
---CASSIRGAGEQYF----	0.9971033930778503	0.00021379294048529118
---CASSIRGAGTQYF----	0.9955436587333679	0.0001064132375176996
---CASSIRGTGEQYF----	0.9945067763328552	0.000495215121190995
---CASSIRGTGTQYF----	0.9929535984992981	8.664758206577972e-05
---CASSISGSYEQYF----	0.9529107809066772	0.027087466791272163
---CASSISGGYEQYF----	0.9650391936302185	0.07657227665185928
---CASSISGAYEQYF----	0.9548497200012207	0.06198403611779213
---CASSISGTDTQYF----	0.8847389221191406	4.4408614485291764e-05
---CASSISGGDTQYF----	0.9144154787063599	8.308184624183923e-05
---CASSISGGDEQYF----	0.9309126138687134	8.97653226274997e-05
---CASSISGADTQYF----	0.9494861960411072	6.411408685380593e-05
---CASSISGADEQYF----	0.9679617285728455	5.84264998906292e-05
---CASSISGTGEQYF----	0.9081297516822815	0.013103833422064781
---CASSISGTGTQYF----	0.9263032674789429	0.0014424166874960065
---CASSISGGGEQYF----	0.8916665315628052	0.008694406598806381
---CASSISGGGTQYF----	0.9264950156211853	0.0020123941358178854
---CASSISGGGIQYF----	0.8875041007995605	1.7345846572425216e-05
---CASSISGAGEQYF----	0.9072972536087036	0.020841214805841446
---CASSISGAGTQYF----	0.925432026386261	0.007978598587214947
---CASSITGTDTQYF----	0.9715834856033325	2.933891664724797e-05
---CASSITGGDTQYF----	0.9675089120864868	4.480361531022936e-05
---CASSITGGDEQYF----	0.9866776466369629	4.315872138249688e-05
---CASSITGADTQYF----	0.9757728576660156	4.9276004574494436e-05
---CASSITGADEQYF----	0.9902183413505554	5.7533292419975623e-05
---CASSITGGYEQYF----	0.995154857635498	0.004375513643026352
---CASSITGSYEQYF----	0.9925035238265991	0.003029456129297614
---CASSITGAYEQYF----	0.9944002032279968	0.0021280876826494932
---CASSITGGGEQYF----	0.9907440543174744	0.0012735399650409818
---CASSITGGGTQYF----	0.959976851940155	0.0001617326051928103
---CASSITGGGIQYF----	0.981721043586731	1.630890983506106e-05
---CASSITGTGEQYF----	0.9875662326812744	0.00419665826484561
---CASSITGTGTQYF----	0.9808703064918518	0.00010490078420843929
---CASSITGAGEQYF----	0.9921890497207642	0.0031302080024033785
---CASSITGAGTQYF----	0.9741511940956116	0.0002017599472310394
---CASSIAGADTQYF----	0.8400702476501465	3.422247391426936e-05
---CASSIAGADEQYF----	0.8573036193847656	3.4597247577039525e-05
---CASSIAGSYEQYF----	0.8579972386360168	0.002340056700631976
---CASSIAGGYEQYF----	0.8677857518196106	0.006386435590684414
---CASSIAGAYEQYF----	0.8616759181022644	0.005435244645923376
---CASSIAGAGEQYF----	0.8074573278427124	0.009341969154775143
---CASSLRSGGIQYF----	0.9912222623825073	3.70964189642109e-05
---CASSLTSGGIQYF----	0.8589418530464172	5.4713837016606703e-05
---CASSFRSTDTQYF----	0.9972081780433655	0.0001966950949281454
---CASSFRSGDTQYF----	0.9930163621902466	0.003023021388798952
---CASSFRSGDEQYF----	0.9937145113945007	0.0009434866369701922
---CASSFRSSDTQYF----	0.997665524482727	0.00016420939937233925
---CASSFRSSDEQYF----	0.9972090125083923	9.034558024723083e-05
---CASSFRSSYEQYF----	0.9945386052131653	0.19710446894168854
---CASSFRSGYEQYF----	0.9896134734153748	0.10650987923145294
---CASSFTSTDTQYF----	0.8960489630699158	0.00018734224431682378
---CASSIGSSYEQYF----	0.9684072732925415	0.04318087175488472
---CASSIGSGYEQYF----	0.9570936560630798	0.025032734498381615
---CASSIGSAYEQYF----	0.962422251701355	0.12049755454063416
---CASSIGSTDTQYF----	0.9832941293716431	6.036779814166948e-05
---CASSIGSGDEQYF----	0.9596825242042542	0.0005939207039773464
---CASSIGSGDTQYF----	0.9812503457069397	0.00033048336626961827
---CASSIGSADTQYF----	0.9862853288650513	0.00018282292876392603
---CASSIGSADEQYF----	0.9845119714736938	0.0002958174445666373
---CASSIGSGETQYF----	0.811747133731842	0.0016146717825904489
---CASSIGSAETQYF----	0.9118218421936035	0.0026469610165804625
---CASSIGSSETQYF----	0.9112813472747803	0.006302677094936371
---CASSIGSSEEQYF----	0.8827004432678223	2.079690784739796e-05
---CASSIRSTDTQYF----	0.9987510442733765	2.7222840799367987e-05
---CASSIRSGDTQYF----	0.9989534616470337	5.4631411330774426e-05
---CASSIRSGDEQYF----	0.999015212059021	5.965155651210807e-05
---CASSIRSSDTQYF----	0.9987686276435852	3.7171852454775944e-05
---CASSIRSSDEQYF----	0.9991119503974915	8.049280586419627e-05
---CASSIRSSYEQYF----	0.9988811612129211	0.005840636324137449
---CASSIRSGYEQYF----	0.9988658428192139	0.0005619456060230732
---CASSIRSAYEQYF----	0.998538613319397	0.0027805969584733248
---CASSIRSGETQYF----	0.9979208111763	8.536521636415273e-05
---CASSIRSSETQYF----	0.9982118606567383	0.0007621809490956366
---CASSIRSAETQYF----	0.9982978701591492	0.00019635370699688792
---CASSISSSYEQYF----	0.9941389560699463	0.048994280397892
---CASSISSGYEQYF----	0.9928231239318848	0.018474850803613663
---CASSISSAYEQYF----	0.9925070405006409	0.1200512945652008
---CASSISSTDTQYF----	0.9918521046638489	4.795237327925861e-05
---CASSISSGDTQYF----	0.9929901361465454	0.00020958151435479522
---CASSISSGDEQYF----	0.9907023906707764	0.0004850313998758793
---CASSISSSDTQYF----	0.9964641332626343	6.128507084213197e-05
---CASSISSSDEQYF----	0.9953545331954956	0.0005426565185189247
---CASSISSGETQYF----	0.9439430832862854	0.00819811224937439
---CASSISSAETQYF----	0.981357991695404	0.044374264776706696
---CASSISSSETQYF----	0.9823142290115356	0.0343560166656971
---CASSITSTDTQYF----	0.9937565326690674	2.9291837563505396e-05
---CASSITSGDTQYF----	0.9913874268531799	4.2429463064763695e-05
---CASSITSGDEQYF----	0.9941433072090149	4.776534115080722e-05
---CASSITSSDTQYF----	0.9940557479858398	4.192917185719125e-05
---CASSITSSDEQYF----	0.996272087097168	6.885683978907764e-05
---CASSITSSYEQYF----	0.995770275592804	0.0067857494577765465
---CASSITSGYEQYF----	0.9953559637069702	0.0005308426334522665
---CASSITSAYEQYF----	0.9956068396568298	0.003589063649997115
---CASSITSGETQYF----	0.9799933433532715	5.733672151109204e-05
---CASSITSAETQYF----	0.9862004518508911	0.0001649078039918095
---CASSITSSETQYF----	0.9858306050300598	0.0002902020642068237
---CASSIPSTDTQYF----	0.8658286929130554	2.2499545593746006e-05
---CASSIPSSGTQYF----	0.827581524848938	0.00017572028446011245
---CASSIVSSYEQYF----	0.9949942231178284	0.0005129649653099477
---CASSIVSGYEQYF----	0.9943191409111023	0.00031361731817014515
---CASSIVSAYEQYF----	0.993399977684021	0.0004722310695797205
---CASSIVSTDTQYF----	0.9953292608261108	2.7108282665722072e-05
---CASSIVSGDTQYF----	0.9945651292800903	6.049734656699002e-05
---CASSIVSGDEQYF----	0.9901221394538879	3.97817711927928e-05
---CASSIVSADTQYF----	0.9963286519050598	4.065141183673404e-05
---CASSIVSADEQYF----	0.9942190647125244	3.071540413657203e-05
---CASSIVSGETQYF----	0.986507773399353	6.725328421453014e-05
---CASSIVSAETQYF----	0.9911053776741028	0.00010148892033612356
---CASSIVSSETQYF----	0.992531955242157	0.00018982289475388825
---CASSSVSGGIQYF----	0.8246533274650574	2.4107481294777244e-05
---CASSIDRSYEQYF----	0.8895483016967773	0.000134505913592875
---CASSIDRSETQYF----	0.8932275176048279	6.860279972897843e-05
---CASSISRGDTQYF----	0.9749140739440918	3.8358681194949895e-05
---CASSISRGDEQYF----	0.9719352722167969	3.261630627093837e-05
---CASSISRTDTQYF----	0.9577546119689941	1.863350553321652e-05
---CASSISRADTQYF----	0.975243091583252	3.1581199436914176e-05
---CASSISRADEQYF----	0.9772581458091736	4.906008325633593e-05
---CASSISRSYEQYF----	0.9748023748397827	0.00016210004105232656
---CASSISRGYEQYF----	0.9726314544677734	8.904772403184325e-05
---CASSISRAYEQYF----	0.9773284792900085	0.0001721596927382052
---CASSISRGETQYF----	0.9043094515800476	3.639580245362595e-05
---CASSISRAETQYF----	0.9332745671272278	3.678402572404593e-05
---CASSISRSETQYF----	0.9406605958938599	5.062144191469997e-05
---CASSISRSEEQYF----	0.9241635799407959	1.5110157619346865e-05
---CASSIRRGDTQYF----	0.9954966306686401	2.8040745746693574e-05
---CASSIRRGDEQYF----	0.9968173503875732	2.2890541004016995e-05
---CASSIRRTDTQYF----	0.9939258694648743	1.6126703485497274e-05
---CASSIRRADTQYF----	0.9958488941192627	2.3515609427704476e-05
---CASSIRRADEQYF----	0.9966832995414734	2.9989570975885727e-05
---CASSIRRSYEQYF----	0.9981523156166077	4.860729677602649e-05
---CASSIRRAYEQYF----	0.9969044327735901	4.278943742974661e-05
---CASSIRRGYEQYF----	0.9974105954170227	4.233590152580291e-05
---CASSIRRGETQYF----	0.9938029050827026	2.7438809411250986e-05
---CASSIRRAETQYF----	0.9955825209617615	2.1081357772345655e-05
---CASSIRRSETQYF----	0.9963232278823853	3.049894075957127e-05
---CASSIVRTDTQYF----	0.9656490683555603	2.1054456738056615e-05
---CASSIVRGDTQYF----	0.9747025370597839	4.113947943551466e-05
---CASSIVRGDEQYF----	0.9625345468521118	2.682097692741081e-05
---CASSIVRADTQYF----	0.9776307940483093	3.4603715903358534e-05
---CASSIVRADEQYF----	0.9658651351928711	3.888013452524319e-05
---CASSIVRSYEQYF----	0.9761103987693787	8.283675560960546e-05
---CASSIVRAYEQYF----	0.9549419283866882	5.96689096710179e-05
---CASSIVRGYEQYF----	0.967224657535553	6.725116691086441e-05
---CASSIVRAETQYF----	0.9304007887840271	3.205292159691453e-05
---CASSIVRGETQYF----	0.90614253282547	3.29024696839042e-05
---CASSIVRSETQYF----	0.9655351638793945	5.4705127695342526e-05
---CASSIVRSEEQYF----	0.9413793683052063	1.3013915122428443e-05
---CASSYRRSYEQYF----	0.8221389651298523	0.00018546944193076342
---CASSLRAGGIQYF----	0.9029569029808044	4.1332874388899654e-05
---CASSFRAGDTQYF----	0.8901005983352661	0.00021969975205138326
---CASSFRAGDEQYF----	0.8526172637939453	8.620313019491732e-05
---CASSFRASDTQYF----	0.9410735368728638	8.761721983319148e-05
---CASSFRASDEQYF----	0.9356192946434021	6.638454942731187e-05
---CASSFRATDTQYF----	0.9002811312675476	5.191027230466716e-05
---CASSFRASYEQYF----	0.971129298210144	0.0007794686243869364
---CASSFRAGYEQYF----	0.9109513759613037	0.00018574127170722932
---CASSFRAGETQYF----	0.9784749746322632	0.0003352318308316171
---CASSFRASETQYF----	0.9920305013656616	0.010593568906188011
---CASSFRAAETQYF----	0.9753552079200745	0.004373305942863226
---CASSIRAGDTQYF----	0.9976992011070251	5.079509355709888e-05
---CASSIRAGDEQYF----	0.9979573488235474	7.400048343697563e-05
---CASSIRASDTQYF----	0.9969000816345215	5.334182424121536e-05
---CASSIRASDEQYF----	0.9971737861633301	0.00018748236470855772
---CASSIRATDTQYF----	0.9975941777229309	3.610748171922751e-05
---CASSIRASYEQYF----	0.9988794922828674	0.0014906375436112285
---CASSIRAGYEQYF----	0.9987020492553711	0.0005614134715870023
---CASSIRANYEQYF----	0.9967648983001709	0.00296025350689888
---CASSIRAGETQYF----	0.9971306920051575	0.0001021219723043032
---CASSIRASETQYF----	0.9973170161247253	0.000530602817889303
---CASSIRAAETQYF----	0.9974597096443176	0.0001534770563011989
---CASSILAGDTQYF----	0.9721341729164124	7.820233440725133e-05
---CASSILAGDEQYF----	0.9648328423500061	0.00019155838526785374
---CASSILATDTQYF----	0.9509792327880859	5.610577863990329e-05
---CASSILASDTQYF----	0.9696171879768372	9.144898649537936e-05
---CASSILASDEQYF----	0.9669339060783386	0.0005564775201492012
---CASSILAGYEQYF----	0.9774937629699707	0.005682387389242649
---CASSILASYEQYF----	0.9769769906997681	0.005477520637214184
---CASSILAAYEQYF----	0.9747194647789001	0.009943602606654167
---CASSILAGGEQYF----	0.967041552066803	0.003689416218549013
---CASSILAGGTQYF----	0.9618374705314636	0.00019135703041683882
---CASSILAGGIQYF----	0.9437504410743713	1.90879527508514e-05
---CASSILASGEQYF----	0.9587278366088867	0.017968136817216873
---CASSILASGTQYF----	0.9636518955230713	0.0010677679674699903
---CASSILAAGEQYF----	0.9643344879150391	0.033714186400175095
---CASSILAAGTQYF----	0.9607928991317749	0.0002967866894323379
---CASSISAGDTQYF----	0.9521963596343994	0.0001089493598556146
---CASSISAGDEQYF----	0.9584716558456421	0.00023040805535856634
---CASSISATDTQYF----	0.9529926180839539	4.980075391358696e-05
---CASSISASDTQYF----	0.9638020396232605	6.190817657625303e-05
---CASSISASDEQYF----	0.9684076905250549	0.0002372981543885544
---CASSISASYEQYF----	0.9715619683265686	0.06451715528964996
---CASSISAGYEQYF----	0.967157781124115	0.04462369903922081
---CASSISAAYEQYF----	0.9670169353485107	0.10086880624294281
---CASSISAGGEQYF----	0.8562461137771606	0.008354446850717068
---CASSISAGGTQYF----	0.9488456845283508	0.00046752337948419154
---CASSISAGGIQYF----	0.863949716091156	1.8759061276796274e-05
---CASSISASGEQYF----	0.8174428939819336	0.035432782024145126
---CASSISASGTQYF----	0.9535490870475769	0.0018387605668976903
---CASSISAAGEQYF----	0.849698543548584	0.07596446573734283
---CASSISAAGTQYF----	0.9494919776916504	0.0016876058652997017
---CASSIFAGDTQYF----	0.988243818283081	2.0106326701352373e-05
---CASSIFAGDEQYF----	0.9881476759910583	2.415887502138503e-05
---CASSIFATDTQYF----	0.9901174902915955	2.0149573174421676e-05
---CASSIFASDTQYF----	0.9933736324310303	1.9794179024756886e-05
---CASSIFASDEQYF----	0.993409276008606	2.06584209081484e-05
---CASSIFAGYEQYF----	0.9947134852409363	4.819975947611965e-05
---CASSIFASYEQYF----	0.9959889054298401	4.439705298864283e-05
---CASSIFAAYEQYF----	0.9948437213897705	3.0974963010521606e-05
---CASSIFAGGEQYF----	0.9897018671035767	2.8570560971274972e-05
---CASSIFAGGTQYF----	0.9892790913581848	3.386535536265001e-05
---CASSIFAGGIQYF----	0.985724925994873	1.6851154214236885e-05
---CASSIFASGEQYF----	0.9902719855308533	4.114379407837987e-05
---CASSIFASGTQYF----	0.990806519985199	2.0489978851401247e-05
---CASSIFAAGEQYF----	0.9920235872268677	2.9999409889569506e-05
---CASSIFAAGTQYF----	0.9885729551315308	3.0364082704181783e-05
---CASSYRAGDTQYF----	0.9686474800109863	0.002636345336213708
---CASSYRAGDEQYF----	0.962955117225647	0.005009551998227835
---CASSYRASDTQYF----	0.9735032320022583	0.0007491782889701426
---CASSYRASDEQYF----	0.9812514781951904	0.0018250421853736043
---CASSYRATDTQYF----	0.9505534768104553	0.0011220361338928342
---CASSYRASYEQYF----	0.9848874807357788	0.002809372963383794
---CASSYRAGYEQYF----	0.9552195072174072	0.007687094155699015
---CASSYRANYEQYF----	0.8076357245445251	0.00026525810244493186
---CASSYRAGETQYF----	0.9780958890914917	0.0003917748690582812
---CASSYRASETQYF----	0.9823494553565979	0.005860177334398031
---CASSYRAAETQYF----	0.9784438610076904	0.0010975447949022055
---CASSYFAGDTQYF----	0.9509121179580688	6.758084055036306e-05
---CASSYFAGDEQYF----	0.9037533402442932	4.552159225568175e-05
---CASSYFATDTQYF----	0.9466829895973206	6.199128984007984e-05
---CASSYFASDTQYF----	0.9635992050170898	4.6765821025474e-05
---CASSYFASDEQYF----	0.954781174659729	3.872316665365361e-05
---CASSYFAGYEQYF----	0.8451426029205322	4.557263309834525e-05
---CASSYFASYEQYF----	0.8983597755432129	6.358885730151087e-05
---CASSYFAAYEQYF----	0.8537130951881409	4.230526610626839e-05
---CASSYFAGGTQYF----	0.8598113656044006	4.300855289329775e-05
---CASSYFASGEQYF----	0.8147940635681152	6.649986607953906e-05
---CASSYFASGTQYF----	0.9202268719673157	4.206205267109908e-05
---CASSYFAAGEQYF----	0.8379549980163574	0.00014418903447221965
---CASSYFAAGTQYF----	0.873447597026825	6.351134652504697e-05
---CASSIRTGDTQYF----	0.9791253209114075	3.954955536755733e-05
---CASSIRTGDEQYF----	0.9818113446235657	4.964318941347301e-05
---CASSIRTSDTQYF----	0.9788582921028137	4.0446233469992876e-05
---CASSIRTSDEQYF----	0.9862269759178162	0.00011080056719947606
---CASSIRTADTQYF----	0.9840608239173889	4.824666757485829e-05
---CASSIRTADEQYF----	0.9899342656135559	5.6325996411032975e-05
---CASSIRTSYEQYF----	0.9959772229194641	0.0004558074870146811
---CASSIRTGYEQYF----	0.9950892329216003	0.00013176124775782228
---CASSIRTAYEQYF----	0.9937849044799805	0.0002367625420447439
---CASSIRTGETQYF----	0.9351829886436462	5.234672789811157e-05
---CASSIRTSETQYF----	0.9697667956352234	0.00018577068112790585
---CASSIRTAETQYF----	0.9461496472358704	5.8750443713506684e-05
---CASSISTGDTQYF----	0.823179304599762	0.0005026231519877911
---CASSISTGDEQYF----	0.8323801159858704	0.00271898927167058
---CASSISTSDTQYF----	0.8038963079452515	8.882069232640788e-05
---CASSISTSDEQYF----	0.8320230841636658	0.005278656259179115
---CASSISTSYEQYF----	0.8429653644561768	0.1880359798669815
---CASSISTGYEQYF----	0.9054659008979797	0.09082049876451492
---CASSISTGGEQYF----	0.8202664852142334	0.0032908280845731497
---CASSISTGGTQYF----	0.8444153666496277	0.007163843605667353
---CASSISTGGIQYF----	0.8258084058761597	1.696167601039633e-05
---CASSISTSGEQYF----	0.8010155558586121	0.04062497243285179
---CASSIVTGDTQYF----	0.9332042932510376	5.552629954763688e-05
---CASSIVTGDEQYF----	0.8737378120422363	5.141077781445347e-05
---CASSIVTSDTQYF----	0.9172220230102539	2.7090529329143465e-05
---CASSIVTSDEQYF----	0.9038326144218445	3.2240139262285084e-05
---CASSIVTTDTQYF----	0.8828954696655273	2.2104979507275857e-05
---CASSIVTSYEQYF----	0.95069420337677	0.00102925521787256
---CASSIVTGYEQYF----	0.9485266804695129	0.00025422958424314857
---CASSIVTAYEQYF----	0.9611078500747681	0.0002703030768316239
---CASSIVTGGEQYF----	0.8217524290084839	0.00029134421492926776
---CASSIVTGGTQYF----	0.8809069991111755	0.0001971410383703187
---CASSIVTGGIQYF----	0.8377671837806702	1.760202030709479e-05
---CASSIVTSGEQYF----	0.8789412379264832	0.00023556171800009906
---CASSIVTSGTQYF----	0.9060456156730652	0.0002610820229165256
---CASSIVTAGEQYF----	0.8880592584609985	0.0005462314002215862
---CASSIVTAGTQYF----	0.9037912487983704	0.0002755792811512947
---CASSITTGDTQYF----	0.9193313717842102	4.07752268074546e-05
---CASSITTGDEQYF----	0.9735639691352844	3.948729863623157e-05
---CASSITTSDTQYF----	0.9239705801010132	4.45543228124734e-05
---CASSITTSDEQYF----	0.9749515652656555	7.462957000825554e-05
---CASSITTTDTQYF----	0.9315212965011597	2.6119629183085635e-05
---CASSITTSYEQYF----	0.9897938966751099	0.0004738712450489402
---CASSITTGYEQYF----	0.9905720353126526	9.807060268940404e-05
---CASSITTAYEQYF----	0.9936285614967346	0.0002228449156973511
---CASSITTGGEQYF----	0.9859877228736877	0.00013124162796884775
---CASSITTGGTQYF----	0.9142375588417053	0.00010345212649554014
---CASSITTGGIQYF----	0.9767296314239502	1.7064930943888612e-05
---CASSITTSGEQYF----	0.97708660364151	0.0006495112902484834
---CASSITTSGTQYF----	0.8993557691574097	0.0003164755180478096
---CASSITTAGEQYF----	0.9839009642601013	0.012584717944264412
---CASSITTAGTQYF----	0.9081162214279175	0.00014081793779041618
---CASSILTSDTQYF----	0.8068027496337891	7.554399780929089e-05
---CASSILTSDEQYF----	0.8594507575035095	0.00017775784363038838
---CASSILTGYEQYF----	0.8999414443969727	7.889835251262411e-05
---CASSILTSYEQYF----	0.9147660732269287	0.0010058748302981257
---CASSILTAYEQYF----	0.9159581661224365	0.00012168847752036527
---CASSILTAGEQYF----	0.8087643980979919	0.000141848242492415
---CASSIRPGDTQYF----	0.9728140830993652	2.398168908257503e-05
---CASSIRPGDEQYF----	0.98847496509552	2.4027358449529856e-05
---CASSIRPTDTQYF----	0.9579096436500549	1.5961639292072505e-05
---CASSIRPADTQYF----	0.9885645508766174	1.7803493392420933e-05
---CASSIRPADEQYF----	0.9944508671760559	1.8224725863547064e-05
---CASSIRPSYEQYF----	0.9797739386558533	0.000100600445875898
---CASSIRPGYEQYF----	0.969086229801178	6.257948552956805e-05
---CASSIRPAYEQYF----	0.9858958125114441	5.012373731005937e-05
---CASSIRPGGEQYF----	0.9173523783683777	3.470556839602068e-05
---CASSIRPGGTQYF----	0.8357338905334473	3.2689109502825886e-05
---CASSIRPSGEQYF----	0.9360039830207825	5.212163523538038e-05
---CASSIRPSGTQYF----	0.8535869717597961	4.4370597606757656e-05
---CASSIRPTGEQYF----	0.9263041019439697	5.236759898252785e-05
---CASSIRPTGTQYF----	0.8654808402061462	2.7648497052723542e-05
---CASSITPTDTQYF----	0.9388136863708496	1.5610165064572357e-05
---CASSITPGDTQYF----	0.9148677587509155	2.169638355553616e-05
---CASSITPGDEQYF----	0.9569973349571228	2.4217742975451984e-05
---CASSITPADTQYF----	0.9161616563796997	1.625817640160676e-05
---CASSITPADEQYF----	0.9605319499969482	2.192154533986468e-05
---CASSITPSYEQYF----	0.9495960474014282	6.413145456463099e-05
---CASSITPGYEQYF----	0.9585477709770203	5.232741386862472e-05
---CASSITPAYEQYF----	0.982075035572052	6.375632074195892e-05
---CASSITPGGEQYF----	0.8694572448730469	3.490957897156477e-05
---CASSITPSGEQYF----	0.8560274839401245	6.645682151429355e-05
---CASSITPTGEQYF----	0.9334696531295776	0.00010125809058081359
---CASSITPTGTQYF----	0.8660154342651367	2.8362534067127854e-05
---CASSILPGDEQYF----	0.8289276957511902	2.8820895749959163e-05
---CASSILPADTQYF----	0.8271999955177307	1.864077421487309e-05
---CASSILPADEQYF----	0.8597941994667053	1.994617014133837e-05
---CASSILPAYEQYF----	0.844489336013794	5.304684236762114e-05
