## Supplementary material for "TCRAD: An End-to-End Framework for Antigen-Targeted T Cell Receptor Design": Table S3

CDR3	clsf	dis
---CASSPTGGGIQYF----	0.979936957359314	2.3875760234659538e-05
---CASSPSGGGIQYF----	0.8655482530593872	2.3275697458302602e-05
---CASSQAGGGIQYF----	0.9945226907730103	1.825085018936079e-05
---CASSQSGGGIQYF----	0.9965116381645203	1.745167355693411e-05
---CASSQSGTGIQYF----	0.9567910432815552	1.6636848158668727e-05
---CASSQSGAGIQYF----	0.99650639295578	2.0521756596281193e-05
---CASSVGGGGIQYF----	0.8829606175422668	1.8951408492284827e-05
---CASSVAGGGIQYF----	0.9950060248374939	2.0420746295712888e-05
---CASSVSGGGIQYF----	0.9511277079582214	2.1740666852565482e-05
---CASSVRGGGIQYF----	0.9690191745758057	2.0794052034034394e-05
---CASSLAAGGIQYF----	0.9283393621444702	6.080486491555348e-05
---CASSLSAGGIQYF----	0.9770498275756836	8.136221731547266e-05
---CASSPGAGGIQYF----	0.9680224061012268	2.45103601628216e-05
---CASSPRAGGIQYF----	0.9680524468421936	2.6556179363979027e-05
---CASSPSAGGIQYF----	0.9959612488746643	3.517172808642499e-05
---CASSPSAAGIQYF----	0.9845154285430908	6.776857480872422e-05
---CASSPSATGIQYF----	0.9285363554954529	3.807295797741972e-05
---CASSPTAGGIQYF----	0.9968762397766113	2.791659426293336e-05
---CASSPTASGIQYF----	0.9844245910644531	4.9309517635265365e-05
---CASSPTAAGIQYF----	0.9529352784156799	5.427539144875482e-05
---CASSPAAGGIQYF----	0.9754551649093628	2.3946449800860137e-05
---CASSQGAGGIQYF----	0.9818265438079834	1.8340409951633774e-05
---CASSQDAGGIQYF----	0.823889970779419	2.3906426577013917e-05
---CASSQVAGGIQYF----	0.872611403465271	1.9974131646449678e-05
---CASSQAAGGIQYF----	0.997638463973999	1.980558408831712e-05
---CASSQAASGIQYF----	0.9713470935821533	2.489352846168913e-05
---CASSSSAGGIQYF----	0.9903694987297058	2.6756368242786266e-05
---CASSSSASGIQYF----	0.9285061359405518	3.568431566236541e-05
---CASSSPAGGIQYF----	0.9623759984970093	2.5806079065660015e-05
---CASSFSAGGIQYF----	0.961571991443634	1.8040049326373264e-05
---CASSVVAGGIQYF----	0.8242223858833313	2.075090742437169e-05
---CASSVLAGGIQYF----	0.9128641486167908	3.1403171306010336e-05
---CASSVAAGGEQYF----	0.8290576338768005	0.12827928364276886
---CASSVAAGGTQYF----	0.920604407787323	0.08209031820297241
---CASSVAAGGIQYF----	0.9565088152885437	2.2471540432889014e-05
---CASSVSAGGIQYF----	0.9963232278823853	2.2070624254411086e-05
---CASSVSASGIQYF----	0.9953624606132507	2.641967512317933e-05
---CASSLATGGIQYF----	0.8463963270187378	9.503934415988624e-05
---CASSPSTGGIQYF----	0.9288650155067444	6.960734754102305e-05
---CASSVATGGIQYF----	0.9825207591056824	2.1442801880766638e-05
---CASSLSSGGIQYF----	0.9802699089050293	7.352946704486385e-05
---CASSLSSAGIQYF----	0.9135743975639343	0.0001365548960166052
---CASSPGSGGIQYF----	0.9930186867713928	2.8445989300962538e-05
---CASSPGSAGIQYF----	0.9133120775222778	3.923767144442536e-05
---CASSPTSGGIQYF----	0.9986795783042908	3.61904276360292e-05
---CASSPTSTGIQYF----	0.9971753358840942	3.656948319985531e-05
---CASSPRSGGIQYF----	0.9697458744049072	3.1989769922802225e-05
---CASSPSSGGIQYF----	0.998046875	5.4762796935392544e-05
---CASSPSSAGIQYF----	0.9937750101089478	7.720785652054474e-05
---CASSPASGGIQYF----	0.968877911567688	2.8296100936131552e-05
---CASSPASAGIQYF----	0.8799744248390198	4.748398714582436e-05
---CASSSSSGGIQYF----	0.9929800629615784	2.8324689992587082e-05
---CASSSSSAGIQYF----	0.9673420190811157	3.5106451832689345e-05
---CASSSASGGIQYF----	0.9052677154541016	1.9449058527243324e-05
---CASSQGSGGIQYF----	0.990032970905304	1.655477171880193e-05
---CASSQGSSGIQYF----	0.933208167552948	2.4022960133152083e-05
---CASSQASGGIQYF----	0.9940958023071289	2.0304640202084556e-05
---CASSQASAGIQYF----	0.8808408975601196	2.1983512851875275e-05
---CASSQTSGGIQYF----	0.9903518557548523	2.114310882461723e-05
---CASSFSSGGIQYF----	0.969480574131012	1.7565347661729902e-05
---CASSFSSAGIQYF----	0.8860490918159485	1.7333693904220127e-05
---CASSYSSGGIQYF----	0.9464062452316284	2.503795076336246e-05
---CASSYPSGGIQYF----	0.8278265595436096	2.1670495698344894e-05
---CASSLALGGIQYF----	0.9650501608848572	4.839407847612165e-05
---CASSLSLGGIQYF----	0.8356085419654846	4.629949035006575e-05
---CASSPSLGGIQYF----	0.9351874589920044	3.759784885914996e-05
---CASSPALGGIQYF----	0.9462607502937317	2.5066527086892165e-05
---CASSPRLGGIQYF----	0.9743505716323853	2.3246106138685718e-05
---CASSPTLGGIQYF----	0.9268676042556763	2.477828093105927e-05
---CASSSSLGGIQYF----	0.8223393559455872	2.360386133659631e-05
---CASSSALGGIQYF----	0.9668337106704712	2.4175746148102917e-05
---CASSQGLGGIQYF----	0.9219101667404175	1.5844376321183518e-05
---CASSQVLGGIQYF----	0.8439878821372986	2.068347566819284e-05
---CASSQALGGIQYF----	0.9979127049446106	2.4678573026903905e-05
---CASSQSLAGIQYF----	0.9918628931045532	2.8818782084272243e-05
---CASSQSLGGIQYF----	0.9988462924957275	2.80684089375427e-05
---CASSVALGGIQYF----	0.9851595759391785	1.997135223064106e-05
---CASSVSLGGIQYF----	0.8609619736671448	2.1393841961980797e-05
---CASSFSLGGTQYF----	0.808501124382019	0.0009357468225061893
---CASSFALGGIQYF----	0.9062947630882263	1.9420793250901625e-05
---CASSLGPGGIQYF----	0.9915196299552917	2.3367796529782936e-05
---CASSLGPAGIQYF----	0.8392509818077087	3.103007111349143e-05
---CASSLAPGGIQYF----	0.9950495362281799	4.200765397399664e-05
---CASSLAPTGIQYF----	0.9146615266799927	3.862347875838168e-05
---CASSLAPAGIQYF----	0.981357753276825	6.27233530394733e-05
---CASSLSPGGIQYF----	0.9964465498924255	4.3161064240848646e-05
---CASSLSPTGIQYF----	0.9835523962974548	3.889303843607195e-05
---CASSLSPAGIQYF----	0.9914433360099792	5.7607245253166184e-05
---CASSLVPGGIQYF----	0.9741160273551941	2.542835136409849e-05
---CASSLDPGGIQYF----	0.9035060405731201	2.2733493096893653e-05
---CASSLRPGGIQYF----	0.9577315449714661	2.615347875689622e-05
---CASSPGPGGIQYF----	0.9942851662635803	1.9312692529638298e-05
---CASSPGPAGIQYF----	0.8782819509506226	2.0046169083798304e-05
---CASSPSPGGIQYF----	0.9964293837547302	2.9694938348256983e-05
---CASSPSPTGIQYF----	0.9784754514694214	4.1368009988218546e-05
---CASSPSPAGIQYF----	0.9892760515213013	3.4842261811718345e-05
---CASSPRPGGIQYF----	0.9920988082885742	2.311828029633034e-05
---CASSPTPGGIQYF----	0.9994869232177734	3.5644352465169504e-05
---CASSPTPTGIQYF----	0.9988349080085754	3.440215004957281e-05
---CASSPTPAGIQYF----	0.998978853225708	3.653688690974377e-05
---CASSPDPGGIQYF----	0.8242915868759155	1.871928179753013e-05
---CASSPAPGGIQYF----	0.9949595928192139	2.1722553356084973e-05
---CASSPAPTGIQYF----	0.8547214269638062	2.5527921025059186e-05
---CASSPAPAGIQYF----	0.976489245891571	2.727122773649171e-05
---CASSSGPGGIQYF----	0.9912353754043579	1.7708447558106855e-05
---CASSSGPAGIQYF----	0.9573523998260498	1.7872183889267035e-05
---CASSSSPGGIQYF----	0.991710901260376	1.8193191863247193e-05
---CASSSSPTGIQYF----	0.9365073442459106	2.4811382900225e-05
---CASSSSPAGIQYF----	0.9860503077507019	2.4056271286099218e-05
---CASSSLPGGIQYF----	0.9405581951141357	1.8020857169176452e-05
---CASSSPPGGIQYF----	0.9896770119667053	1.9909548427676782e-05
---CASSSPPAGIQYF----	0.9691910147666931	2.1387721062637866e-05
---CASSSDPGGIQYF----	0.8764933943748474	1.72516010934487e-05
---CASSQGPGGIQYF----	0.9970380067825317	1.690122371655889e-05
---CASSQGPTGIQYF----	0.9787432551383972	1.3293705706018955e-05
---CASSQGPAGIQYF----	0.9909479022026062	1.7345633750665e-05
---CASSQDPGGIQYF----	0.9974461793899536	1.8039927454083227e-05
---CASSQDPTGIQYF----	0.9629723429679871	1.4430108421947807e-05
---CASSQDPAGIQYF----	0.9895154237747192	1.7858825231087394e-05
---CASSQVPGGTQYF----	0.9977946281433105	0.008386756293475628
---CASSQVPGGIQYF----	0.9952517747879028	2.091977876261808e-05
---CASSQVPTGIQYF----	0.8156995177268982	1.65705041581532e-05
---CASSQVPAGTQYF----	0.9913128018379211	0.0045496500097215176
---CASSQVPAGIQYF----	0.9879555702209473	1.929279460455291e-05
---CASSQAPGGEQYF----	0.9982775449752808	0.1825365573167801
---CASSQAPGGIQYF----	0.999439537525177	1.9176168279955164e-05
---CASSQAPTGTQYF----	0.9813109636306763	0.11060753464698792
---CASSQAPTGIQYF----	0.9977960586547852	1.5995788999134675e-05
---CASSQAPAGEQYF----	0.8999969363212585	0.15858206152915955
---CASSQAPAGTQYF----	0.9991409778594971	0.17883732914924622
---CASSQAPAGIQYF----	0.9988387227058411	1.9301056454423815e-05
---CASSQEPGGIQYF----	0.994884192943573	1.82300791493617e-05
---CASSQEPAGIQYF----	0.9600573778152466	1.803590203053318e-05
---CASSQSPGGIQYF----	0.9995173215866089	1.923375020851381e-05
---CASSQSPTGIQYF----	0.9991598129272461	1.5070583685883321e-05
---CASSQSPAGIQYF----	0.9992222785949707	2.072197457891889e-05
---CASSFGPGGTQYF----	0.9376163482666016	4.716762123280205e-05
---CASSFGPGGIQYF----	0.9041215777397156	1.7478170775575563e-05
---CASSFSPGGEQYF----	0.950850248336792	0.0001363441115245223
---CASSFSPGGTQYF----	0.9918686151504517	0.00014033832121640444
---CASSFSPGGIQYF----	0.9803686738014221	1.7726017176755704e-05
---CASSFSPTGTQYF----	0.864253044128418	4.6335400838870555e-05
---CASSFSPTGIQYF----	0.9441908597946167	1.4858561371511314e-05
---CASSFSPAGTQYF----	0.9459953308105469	8.395383338211104e-05
---CASSFSPAGIQYF----	0.9760146737098694	1.7403674064553343e-05
---CASSFRPGGTQYF----	0.9309888482093811	6.420812860596925e-05
---CASSFRPGGIQYF----	0.8863117098808289	1.7648782886681147e-05
---CASSFTPGGTQYF----	0.9449306726455688	5.515235534403473e-05
---CASSFTPGGIQYF----	0.9896404147148132	1.6329000573023222e-05
---CASSFTPTGIQYF----	0.9778226017951965	1.5819901818758808e-05
---CASSFTPAGIQYF----	0.9415205121040344	1.8082298993249424e-05
---CASSFAPGGTQYF----	0.9883634448051453	6.164836668176576e-05
---CASSFAPGGIQYF----	0.9529355764389038	1.8805005311151035e-05
---CASSFAPAGIQYF----	0.868979275226593	1.940442598424852e-05
---CASSFDPGGTQYF----	0.8119239211082458	8.426897693425417e-05
---CASSFDPGGIQYF----	0.8186572194099426	1.843715836002957e-05
---CASSVGPGGIQYF----	0.9751288294792175	1.676290230534505e-05
---CASSVGPAGIQYF----	0.9569016098976135	1.65424953593174e-05
---CASSVVPGGTQYF----	0.9827805757522583	0.05374525114893913
---CASSVVPGGIQYF----	0.9726726412773132	2.160118856409099e-05
---CASSVDPGGTQYF----	0.9688162803649902	0.019826719537377357
---CASSVDPGGIQYF----	0.9453783631324768	1.9279919797554612e-05
---CASSVSPGGIQYF----	0.9941158294677734	2.105754720105324e-05
---CASSVSPTGTQYF----	0.9695891737937927	0.19224929809570312
---CASSVSPTGIQYF----	0.987959623336792	1.590506872162223e-05
---CASSVSPAGTQYF----	0.995252251625061	0.14820799231529236
---CASSVSPAGIQYF----	0.9969781637191772	1.96791734197177e-05
---CASSVAPGGTQYF----	0.9977207779884338	0.1399846076965332
---CASSVAPGGIQYF----	0.9879220128059387	1.9446313672233373e-05
---CASSVAPTGIQYF----	0.8693138360977173	1.8292774257133715e-05
---CASSVAPAGIQYF----	0.9762795567512512	2.2569085558643565e-05
